# Maximizing CRISPRi efficacy and accessibility with dual-sgRNA libraries and optimal effectors

**DOI:** 10.1101/2022.07.13.499814

**Authors:** Joseph M. Replogle, Jessica L. Bonnar, Angela N. Pogson, Christina R. Liem, Nolan K. Maier, Yufang Ding, Baylee J. Russell, Xingren Wang, Kun Leng, Alina Guna, Thomas M. Norman, Ryan A. Pak, Daniel M. Ramos, Michael E. Ward, Luke A. Gilbert, Martin Kampmann, Jonathan S. Weissman, Marco Jost

**Affiliations:** Medical Scientist Training Program, University of California, San Francisco, San Francisco, CA 94158, USA; Department of Cellular and Molecular Pharmacology, University of California, San Francisco, San Francisco, CA 94158, USA; Howard Hughes Medical Institute, Massachusetts Institute of Technology, Cambridge, MA 02142, USA; Whitehead Institute for Biomedical Research, Cambridge, MA 02142, USA; Department of Microbiology, Harvard Medical School, Boston, MA 02115, USA; Institute for Neurodegenerative Disease, University of California, San Francisco, San Francisco, CA 94158, USA; Center for Alzheimer’s Disease and Related Dementias, National Institutes of Health, Bethesda, MD 20892, USA; National Institute on Aging, National Institutes of Health, Bethesda, MD 20892, USA; National Institute of Neurological Disorders and Stroke, NIH, Bethesda, MD 20892, USA; Department of Urology and Helen Diller Family Comprehensive Cancer Center, University of California, San Francisco, CA 94158, USA; Arc Institute, Palo Alto, CA, 94304, USA; Department of Biochemistry and Biophysics, University of California, San Francisco, San Francisco, CA 94158, USA; Department of Biology, Massachusetts Institute of Technology, Cambridge, MA 02142, USA; David H. Koch Institute for Integrative Cancer Research, Massachusetts Institute of Technology, Cambridge, MA 02142, USA

**Author notes:** Co-first authors (Joseph M. Replogle, Jessica L. Bonnar, Angela N. Pogson). Address correspondence to: J.S.W.; M.J. Present Addresses: Angela N. Pogson: Department of Developmental Biology, Stanford University School of Medicine, Stanford, CA 94305, USA Christina R. Liem: Division of Biological Sciences, Section of Cell and Developmental Biology, University of California San Diego, La Jolla, CA 92093, USA Ryan A. Pak: Department of Neuroscience, Scripps Research, La Jolla, CA 92037, USA Thomas M. Norman: Computational & Systems Biology Program, Sloan Kettering Institute, Memorial Sloan Kettering Cancer Center, New York, NY 10065, USA.

## Abstract

CRISPR interference (CRISPRi) enables programmable, reversible, and titratable repression of gene expression (knockdown) in mammalian cells. Initial CRISPRi-mediated genetic screens have showcased the potential to address basic questions in cell biology, genetics, and biotechnology, but wider deployment of CRISPRi screening has been constrained by the large size of single guide RNA (sgRNA) libraries and challenges in generating cell models with consistent CRISPRi-mediated knockdown. Here, we present next-generation CRISPRi sgRNA libraries and effector expression constructs that enable strong and consistent knockdown across mammalian cell models. First, we combine empirical sgRNA selection with a dual-sgRNA library design to generate an ultra-compact (1-3 elements per gene), highly active CRISPRi sgRNA library. Next, we rigorously compare CRISPRi effectors to show that the recently published Zim3-dCas9 provides the best balance between strong on-target knockdown and minimal nonspecific effects on cell growth or the transcriptome. Finally, we engineer a suite of cell lines with stable expression of Zim3-dCas9 and robust on-target knockdown. Our results and publicly available reagents establish best practices for CRISPRi genetic screening.
