## Supplementary material for "Maximizing CRISPRi efficacy and accessibility with dual-sgRNA libraries and optimal effectors": Table_S5.xlsx

### Sheet: dJR072_UMI_counts
TGTGTATA
AATCGGTC
AGAGAGAG
CCGGCCAA
TTGACCGA
CATGCGTA
TGTTGTAA
CGTTGCGG
CTTAGAGC
GTACGCAT
CTGGTCGG
CAGCCGAC
GATATCAT
TGTACGCA
CGTACATG
ATTAGTTG
GCTGGTCG
AGACCTTG
ACTCTGGA
TCTTCTCC
ACTTCAAA
CTTCCTTC
GGCGCCAT
CTAATCAA
CAGTTAGC
CGAAGCCC
CATATACA
GCGGCGTT
GAATCTCG
GGTGTTAC
GATGCTGT
CTAGCTGA
TTTAGGAT
TAAGGCTC
GTTGATTA
TAGTTGAT
CCTTCCTT
TAATCAAC
TATTATGG
TCGGCTGG
GTGACATC
CAACTAAT
AATATTGC
CATCGTGA
TCATGATA
TCGCGACG
AGTTGATT
ATGACGCT
GTTCCAGA
ATGGTATT
CCAACCGG
GTCAATCG
CTGACTAG
CCAGTTAG
TCTAAGGC
TTAATTGG
TCAACTAA
TGATTAGT
TTACGGTG
CGCTATGA
CCGATTGA
GCTCTAAG
GCTTCGGG
CGATTGAC
GGGCTTCG
CACCACGG
TGGTCGGC
ACTAATCA
GGTACCGC
GACTGATC
AGTACTAT
TATATGTG
CTCAAGGT
CATTACAA
GTAATGTT
ATGTGTAT
GGCATTGT
GAGCCTTA
GGCCGGTT
CTCGGAAT
TGGCTAAC
TCTGGAAC
CCCGAAGC
GCATGTAC
ATTGACCG
GCTAACTG
TACACATA
GGGTCCTG
GCGCGTGT
CAATCGGT
GACCAGCC
CGCGCACA
TACTGCGA
GCAGTATC
GTAGCACT
TGCGCGTG
TGAAGTTT
TGCCGTGG
CTGTGATG
ATCGGTCA
ACACATAT
AACCAATT
TGACCGAT
TTGGTTAA
AAGGAAGG
ATTCCGAG
CTTGAGAC
TCAGTCGA
CGGAATCT
GCCTTAGA
GGAAGGAA
TAACTGGC
CGGCTGGT
AGAAGAGG
AGCTAGTC
ACTGGCTA
TCCAGAGT
CGCCGCAA
AAATCCTA
GAGAGAGA
TTCTCCTC
CTCCTCTT
TGCATACG
GTCGGCTG
AGGAAGGA
ACGCGCAC
ACCGATTG
GCCAGTTA
ACAGTGCT
ATGCACGT
AATGCCAC
AGCATCAC
ATCCTAAA
TCTCTCTC
GTCCTGGG
TATGCACG
GACACTAC
AAACTTCA
CGCATGTA
CGTGTGCG
CAGAGTTC
GGTTGGCC
AGCCGACC
CACTGTAG
GTTAGCCA
CCATGGCG
GCAACGCC
TCACAGCA
TCCTTCCT
ATACGTGC
CACGTATG
TACGTGCA
TACCATAA
ACGATGTC
GATCGACT
CTGCAGCG
GGAGAAGA
GCGTACAT
ATCTCGGA
CTACGACA
ATAGCGTC
TTGTGGCA
AGGCTCTA
TATCGCAG
TCGATCAG
CAGGACCC
GATTAGTT
TAGCCAGT
AGCGCTGC
ACGTATGC
TAGAGCCT
CAAGGTCT
TGCTACAG
CCCAGGAC
ACATGCGT
AGTCAGCT
CCACAATG
GACGTCGC
CCGCGGTA
GAGTTCCA
GTCTCAAG
GGCTAACT
ACAACATT
AATTAACC
TTCCTTCC
TTTGAAGT
TAGGATTT
TTGCAATA
TCGTAGTG
TTATAACG
CGAGATTC
AGGTCTCA
CGTCATAG
GCCGACCA
GGTCAATC
TTAGCCAG
GCGATACT
CTCTCTCT
GTATATGT
AACGTTAT
CCGTAACA
ACGGCACC
CGACCAGC
GTGCATAC
CCTCTTCT
GTGTGCGC
AGTGTCGT
GAGGAGAA
AAGAGGAG
CGGTCAAT
TGGAACTC
AACACCGT
ACCTTGAG
TCCGAGAT
CACACGCG
