## Supplementary material for "Maximizing CRISPRi efficacy and accessibility with dual-sgRNA libraries and optimal effectors": Table_S7_Plasmid_table_v5.xlsx

### Sheet: CRISPRi construct plasmids
CRISPRi effector plasmids	Plasmid	Description	CRISPRi effector	Selection	Selection Expression	Promoter	Addgene number	Plasmid Map Link	Notes
	pJB120	pHR-UCOE-SFFV-EGFP	n/a	EGFP	constitutive fusion	SFFV	188900	https://benchling.com/s/seq-QFUNODT0hK5bYsZifFys?m=slm-PmWUyUuw30Mv6eKXyG1v	Used in manuscript to express GFP only
	pJB074	pHR-UCOE-SFFV-dCas9-HA-2xNLS-P2A-EGFP	dCas9	EGFP	P2A	SFFV	188898	https://benchling.com/s/seq-Qyx2ArkVHo6DCofLIo9e?m=slm-jieRZJ5UPnZepwlOMTGQ	Used in manuscript to express dCas9
	pJB069	pHR-UCOE-SFFV-Zim3-NLS-dCas9-HA-2xNLS-P2A-EGFP	Zim3-dCas9	EGFP	P2A	SFFV	188899	https://benchling.com/s/seq-rpM8vrkBj1zBGE8OmDBY	Used in manuscript to express Zim3-dCas9
	pCL63	pHR-UCOE-SFFV-SID4x-dCas9-HA-2xNLS-XTEN80-KRAB(Kox1)-P2A-EGFP	SID-dCas9-XTEN80-Kox1	EGFP	P2A	SFFV	188901	https://benchling.com/s/seq-TPxJqMCTHMimylgtdAyE?m=slm-wQ0ShMGEXvy8qnUK3wa3	Used in manuscript to express SID-dCas9-Kox1
	pCL51	pHR-UCOE-SFFV-dCas9-NLS-KRAB(Kox1)-MeCP2-P2A-EGFP	dCas9-Kox1-MeCP2	EGFP	P2A	SFFV	188902	https://benchling.com/s/seq-SX51MXAcR97dnhJbhSMT?m=slm-ADRjMYaSTeGteqOKT1hH	Used in manuscript to express dCas9-Kox1-MeCP2
	pCL35	pHR-UCOE-SFFV-dCas9-HA-2xNLS-XTEN80-KRAB(Kox1)-P2A-EGFP	dCas9-XTEN80-Kox1	EGFP	P2A	SFFV	188765	https://benchling.com/s/seq-r9fdxuZrCJvtL9UC6fjA	Used in manuscript to express dCas9-Kox1
	pAG389	pHR-UCOE-SFFV-Zim3-NLS-dCas9-HA-2xNLS-P2A-Hygro	Zim3-dCas9	Hygro	P2A	SFFV	188768	https://benchling.com/s/seq-TGoUPdyET81E8lav89DF?m=slm-qLmIhcgciCA4w10ItopG	Construct to express Zim3-dCas9 with Hygro selection
	pNM1130	pHR-UCOE-EF1a-Zim3-NLS-dCas9-HA-2xNLS-loxP-P2A-EGFP-loxP	Zim3-dCas9	EGFP	loxP-P2A	EF1a	188773	https://benchling.com/s/seq-SHusP81fXszbgtENJsZ2?m=slm-35jB32TQjuajQ3tj7zRw	Construct to express Zim3-dCas9 with floxed FP (EF1a)
	pNM1129	pHR-UCOE-SFFV-Zim3-NLS-dCas9-HA-2xNLS-loxP-P2A-EGFP-loxP	Zim3-dCas9	EGFP	loxP-P2A	SFFV	188774	https://benchling.com/s/seq-wnDPwhP9NAjxOJhX9W4G?m=slm-oc8fUcCaboLA48hmUhxu	Construct to express Zim3-dCas9 with floxed FP (SFFV)
	pNM1128	pHR-UCOE-EF1a-Zim3-NLS-dCas9-HA-2xNLS-mTagBFP2	Zim3-dCas9	mTagBFP2	constitutive fusion	EF1a	188775	https://benchling.com/s/seq-88OGMA7oAgVqYRPzUcyE?m=slm-cZHnVj2mFJhNazNPGUHI	Construct to express Zim3-dCas9 with CONSTITUTIVE BFP fusion (EF1a)
	pNM1127	pHR-UCOE-SFFV-Zim3-NLS-dCas9-HA-2xNLS-mTagBFP2	Zim3-dCas9	mTagBFP2	constitutive fusion	SFFV	188776	https://benchling.com/s/seq-816jb0J3GEPMw5yd6fm9?m=slm-miH3czq6lAlU1HE0JEl5	Construct to express Zim3-dCas9 with CONSTITUTIVE BFP fusion (SFFV)
	pNM1125	pHR-UCOE-EF1a-Zim3-NLS-dCas9-HA-2xNLS-P2A-mTagBFP2	Zim3-dCas9	mTagBFP2	P2A	EF1a	188777	https://benchling.com/s/seq-LwWKeDc6pDF7VpEgx6Go?m=slm-g6tW9i7XgWCB8mt5qxas	Construct to express Zim3-dCas9
	pNM1124	pHR-UCOE-EF1a-Zim3-NLS-dCas9-HA-2xNLS-P2A-EGFP	Zim3-dCas9	EGFP	P2A	EF1a	188778	https://benchling.com/s/seq-h2QtNLN3OisZSStawYEE?m=slm-EqF78IkbMYtPxavIUTYB	Construct to express Zim3-dCas9
	pNM1123	pHR-UCOE-SFFV-Zim3-NLS-dCas9-HA-2xNLS-P2A-mCherry	Zim3-dCas9	mCherry	P2A	SFFV	188779	https://benchling.com/s/seq-50cY1eqjkIO51GSSZH3t?m=slm-TXlxE3U7PP2IpGsHC4BK	Construct to express Zim3-dCas9
	pJB109	pHR-UCOE-EF1a-Zim3-NLS-dCas9-HA-2xNLS-P2A-mCherry	Zim3-dCas9	mCherry	P2A	EF1a	188766	https://benchling.com/s/seq-fQiZlSxwzlgxbBsMveEY	Construct to express Zim3-dCas9
	pJB108	pHR-UCOE-SFFV-Zim3-NLS-dCas9-HA-2xNLS-P2A-mTagBFP2	Zim3-dCas9	mTagBFP2	P2A	SFFV	188767	https://benchling.com/s/seq-EdsrkzgsoQNYdXzlt0D7	Construct to express Zim3-dCas9
	pRAP0006	pHR-UCOE-EF1a-dCas9-HA-2xNLS-XTEN80-KRAB(Kox1)-IRES-mCherry	dCas9-XTEN80-Kox1	mCherry	IRES	EF1a	188769	https://benchling.com/s/seq-t600SDwLP1D5BSjJ8hC2?m=slm-3Vtqr923N8YKGT3TBqEk	Backbone to express effectors with IRES-linked FPs (EF1a)
	pRAP0003	pHR-UCOE-SFFV-dCas9-HA-2xNLS-XTEN80-KRAB(Kox1)-IRES-mCherry	dCas9-XTEN80-Kox1	mCherry	IRES	SFFV	188770	https://benchling.com/s/seq-n1QLfHH5Sx1fAsXOXaL7?m=slm-VFE8a7b76WUDfWroYNrI	Backbone to express effectors with IRES-linked FPs (SFFV)
	pCL75	pHR-UCOE-EFS-dCas9-HA-2xNLS-XTEN80-KRAB(Kox1)-P2A-EGFP	dCas9-XTEN80-Kox1	EGFP	P2A	EFS	188771	https://benchling.com/s/seq-fdaTAxsjlZPpLQ3exHzq	Backbone to express effectors from EFS promoter
	pCL74	pHR-UCOE-CMV-dCas9-HA-2xNLS-XTEN80-KRAB(Kox1)-P2A-EGFP	dCas9-XTEN80-Kox1	EGFP	P2A	CMV	188772	https://benchling.com/s/seq-nlwppSFUUVGYf49CEaRT	Backbone to express effectors from CMV promoter
sgRNA expression plasmids/libraries	Plasmid	Description	Parent vector	Selection			Addgene number	Plasmid Map Link
	pCRISPRia-v2	Parent vector		BFP			84832	https://benchling.com/s/seq-7QGOOEyDK5YoRWlXUWUi?m=slm-4di7gSMDmQO0aLmWIB0w
	pU6-sgRNA EF1alpha-puro-T2A-mCherry	Parent vector		mCherry			188780	https://benchling.com/s/seq-vWaIrmcSYx3oNOMHZDiu?m=slm-jT4icBEmkG15xPQjCdbL
	pJR98	CR3 constant region - hU6 sgRNA promoter flanked by BsmBI sites					187239
	pJR100	Lentiviral sgRNA vector for Perturb-seq with mU6 sgRNA promoter, CR1 constant region with CS1 capture sequence in stem loop, and UCOE EF1alpha driving PURO-BFP marker expression	pBA904	BFP			187240
	pJR101	Lentiviral sgRNA vector for Perturb-seq with mU6 sgRNA promoter, CR1 constant region with CS1 capture sequence in stem loop, and UCOE EF1alpha driving PURO-GFP marker expression	pBA904	GFP			187241
	pJR103	Lentiviral sgRNA vector with mU6 sgRNA promoter, CR1 constant region, and UCOE EF1alpha driving PURO-BFP marker expression	pBA904	BFP			187242
	pJR104	Lentiviral sgRNA vector with mU6 sgRNA promoter, CR1 constant region, and UCOE EF1alpha driving PURO-GFP marker expression	pBA904	GFP			187243
	pJR106	Lentiviral sgRNA vector for CROP-seq with mU6 sgRNA promoter, CR1 constant region, and UCOE EF1alpha driving PURO-BFP marker expression	pBA950	BFP			187244
	pJR107	Lentiviral sgRNA vector for CROP-seq with mU6 sgRNA promoter, CR1 constant region, and UCOE EF1alpha driving PURO-GFP marker expression	pBA950	GFP			187245
	dJR004	Pilot genome-wide single sgRNA CRISPRi library (see Table S1 for sgRNA targeting sequences).	pJR107	GFP
	dJR020	Pilot genome-wide dual sgRNA CRISRi library (see Table S1 for sgRNA targeting sequences).	pJR104	GFP
	dJR072	Final genome-wide, sgRNA 1+2, dual sgRNA CRISPRi library with UMIs (see Table S3 for sgRNA targeting sequences).	pJR104	GFP			187246
	dJR073	Final genome-wide, sgRNA 3+4, dual sgRNA CRISPRi library with UMIs (see Table S3 for sgRNA targeting sequences).	pJR104	GFP			187247
	dJR074	Final genome-wide, sgRNA 5+6, dual sgRNA CRISPRi library with UMIs (see Table S3 for sgRNA targeting sequences).	pJR104	GFP			187248
	dJR075	Final genome-wide, sgRNA 1+2, dual sgRNA CRISPRa library with UMIs (see Table S3 for sgRNA targeting sequences).	pJR104	GFP			187249
	dJR076	Final genome-wide, sgRNA 3+4, dual sgRNA CRISPRa library with UMIs (see Table S3 for sgRNA targeting sequences).	pJR104	GFP			187250
	dJR077	Final genome-wide, sgRNA 5+6, dual sgRNA CRISPRa library with UMIs (see Table S3 for sgRNA targeting sequences).	pJR104	GFP			187251
