## Supplementary material for "Maximizing CRISPRi efficacy and accessibility with dual-sgRNA libraries and optimal effectors": Table_S8_sgRNAs.xlsx

### Sheet: Sheet1
Simplified description, as in text	sgRNA sequence	Reference
CD81 strong	GGAGAGCGAGCGCGCAACGG	Horlbeck et al. 2016 "Compact and highly active next-generation libraries..." eLife. sgRNA from James Nuñez.
CD81 weak	GGAGAGCCAGCGCGCAACGG	Jost et al. 2020 "Titrating gene expression using libraries of systematically attenuated..." Nat Biotechnology.
CD151 strong	GCCGGACTCGGACGCGTGGT	Horlbeck et al. 2016 "Compact and highly active next-generation libraries..." eLife. sgRNA from James Nuñez.
CD151 weak	GCCGCTCGGCCGAGCTGTCG	Horlbeck et al. 2016 "Compact and highly active next-generation libraries..." eLife. Supp file 3. hCRISPRi-v2.1 library table.
CD55 strong	GCTGCGACTCGGCGGAGTCC	Horlbeck et al. 2016 "Compact and highly active next-generation libraries..." eLife. Supp file 3. hCRISPRi-v2.1 library table.
CD29 (ITGB1)	GAGAGGCCCAGCGGGAGTCG	Horlbeck et al. 2016 "Compact and highly active next-generation libraries..." eLife. Supp file 3. hCRISPRi-v2.1 library table.
B2M	GGCGAGCACAGCTAAGGCCA	Horlbeck et al. 2016 "Compact and highly active next-generation libraries..." eLife. Supp file 3. hCRISPRi-v2.1 library table.
non-targeting	GACGACTAGTTAGGCGTGTA	Adamson and Norman et al. 2016 "A Multiplexed Single-Cell CRISPR Screening Platform..." Cell.
AARS sgRNA main	GTCTGCGGGAATAGGTGCAG	Horlbeck et al. 2016 "Compact and highly active next-generation libraries..." eLife. Supp file 3. hCRISPRi-v2.1 library table.
AARS sgRNA B	GCGGCGACCCTAGGAGAGGT	Horlbeck et al. 2016 "Compact and highly active next-generation libraries..." eLife. Supp file 3. hCRISPRi-v2.1 library table.
AARS sgRNA C	GCCGCCCTCGGAGAGCTCTG	Horlbeck et al. 2016 "Compact and highly active next-generation libraries..." eLife. Supp file 3. hCRISPRi-v2.1 library table.
POLR1D sgRNA main	GTGTCCCATAGCGCGAGGCG	Horlbeck et al. 2016 "Compact and highly active next-generation libraries..." eLife. Supp file 3. hCRISPRi-v2.1 library table.
POLR1D sgRNA B	GGGAAGCAAGGACCGACCGA	Horlbeck et al. 2016 "Compact and highly active next-generation libraries..." eLife. Supp file 3. hCRISPRi-v2.1 library table.
POLR1D sgRNA C	GGGAAGGCGCGGAGGACGGA	Horlbeck et al. 2016 "Compact and highly active next-generation libraries..." eLife. Supp file 3. hCRISPRi-v2.1 library table.
DNAJC19 sgRNA main	GTCATGGACTCGGAGATTAG	Horlbeck et al. 2016 "Compact and highly active next-generation libraries..." eLife. Supp file 3. hCRISPRi-v2.1 library table.
DNAJC19 sgRNA B	GGGAACTCCTGTAAGGTCAG	Horlbeck et al. 2016 "Compact and highly active next-generation libraries..." eLife. Supp file 3. hCRISPRi-v2.1 library table.
DNAJC19 sgRNA C	GGGATGAGCCGTGCTCCCGG	Horlbeck et al. 2016 "Compact and highly active next-generation libraries..." eLife. Supp file 3. hCRISPRi-v2.1 library table.
